# Whole-genome duplication in the Multicellularity Long Term Evolution Experiment

**DOI:** 10.1101/2024.04.18.588554

**Authors:** Kai Tong, Sayantan Datta, Vivian Cheng, Daniella J. Haas, Saranya Gourisetti, Harley L. Yopp, Thomas C. Day, Dung T. Lac, Peter L. Conlin, G. Ozan Bozdag, William C. Ratcliff

## Abstract

Whole-genome duplication (WGD) is widespread across eukaryotes and can promote adaptive evolution^1–4^. However, given the instability of newly-formed polyploid genomes^5–7^, understanding how WGDs arise in a population, persist, and underpin adaptations remains a challenge. Using our ongoing Multicellularity Long Term Evolution Experiment (MuLTEE)^8^, we show that diploid snowflake yeast (*Saccharomyces cerevisiae*) under selection for larger multicellular size rapidly undergo spontaneous WGD. From its origin within the first 50 days of the experiment, tetraploids persist for the next 950 days (nearly 5,000 generations, the current leading edge of our experiment) in ten replicate populations, despite being genomically unstable. Using synthetic reconstruction, biophysical modeling, and counter-selection experiments, we found that tetraploidy evolved because it confers immediate fitness benefits in this environment, by producing larger, longer cells that yield larger clusters. The same selective benefit also maintained tetraploidy over long evolutionary timescales, inhibiting the reversion to diploidy that is typically seen in laboratory evolution experiments. Once established, tetraploidy facilitated novel genetic routes for adaptation, playing a key role in the evolution of macroscopic multicellular size via the origin of evolutionarily conserved aneuploidy. These results provide unique empirical insights into the evolutionary dynamics and impacts of WGD, showing how it can initially arise due to its immediate adaptive benefits, be maintained by selection, and fuel long-term innovations by creating additional dimensions of heritable genetic variation.
