## Supplementary Table 1 for "Whole-genome duplication in the Multicellularity Long Term Evolution Experiment"

### Sheet: Strains
List of strains used in the study, excluding whole populations; all strains are in Y55 background
Strain ID	Genotype	Notes
GOB8	ace2Δ::kanMX/ace2Δ::kanMX	PM t0
GOB21	ace2Δ::kanMX/ace2Δ::kanMX	PA t0
GOB377_sci	ace2Δ::kanMX/ace2Δ::kanMX	PM1 t200 isolate
GOB378_sci	ace2Δ::kanMX/ace2Δ::kanMX	PM2 t200 isolate
GOB379_sci	ace2Δ::kanMX/ace2Δ::kanMX	PM3 t200 isolate
GOB380_sci	ace2Δ::kanMX/ace2Δ::kanMX	PM4 t200 isolate
GOB381_sci	ace2Δ::kanMX/ace2Δ::kanMX	PM5 t200 isolate
GOB784_sci	ace2Δ::kanMX/ace2Δ::kanMX	PM1 t400 isolate
GOB785_sci	ace2Δ::kanMX/ace2Δ::kanMX	PM2 t400 isolate
GOB786_sci	ace2Δ::kanMX/ace2Δ::kanMX	PM3 t400 isolate
GOB787_sci	ace2Δ::kanMX/ace2Δ::kanMX	PM4 t400 isolate
GOB788_sci	ace2Δ::kanMX/ace2Δ::kanMX	PM5 t400 isolate
GOB1297_sci	ace2Δ::kanMX/ace2Δ::kanMX	PM1 t600 isolate
GOB1298_sci	ace2Δ::kanMX/ace2Δ::kanMX	PM2 t600 isolate
GOB1299_sci	ace2Δ::kanMX/ace2Δ::kanMX	PM3 t600 isolate
GOB1300_sci	ace2Δ::kanMX/ace2Δ::kanMX	PM4 t600 isolate
GOB1301_sci	ace2Δ::kanMX/ace2Δ::kanMX	PM5 t600 isolate
GOB2144	ace2Δ::kanMX/ace2Δ::kanMX	PM1 t1000 isolate
GOB2145	ace2Δ::kanMX/ace2Δ::kanMX	PM2 t1000 isolate
GOB2146	ace2Δ::kanMX/ace2Δ::kanMX	PM3 t1000 isolate
GOB2147	ace2Δ::kanMX/ace2Δ::kanMX	PM4 t1000 isolate
GOB2148	ace2Δ::kanMX/ace2Δ::kanMX	PM5 t1000 isolate
GOB1365	ace2Δ::kanMX/ace2Δ::kanMX	PA1 t200 isolate
GOB1367	ace2Δ::kanMX/ace2Δ::kanMX	PA2 t200 isolate
GOB1369	ace2Δ::kanMX/ace2Δ::kanMX	PA3 t200 isolate
GOB1371	ace2Δ::kanMX/ace2Δ::kanMX	PA4 t200 isolate
GOB1373	ace2Δ::kanMX/ace2Δ::kanMX	PA5 t200 isolate
GOB1325	ace2Δ::kanMX/ace2Δ::kanMX	PA1 t400 isolate
GOB1327	ace2Δ::kanMX/ace2Δ::kanMX	PA2 t400 isolate
GOB1329	ace2Δ::kanMX/ace2Δ::kanMX	PA3 t400 isolate
GOB1331	ace2Δ::kanMX/ace2Δ::kanMX	PA4 t400 isolate
GOB1333	ace2Δ::kanMX/ace2Δ::kanMX	PA5 t400 isolate
GOB1405	ace2Δ::kanMX/ace2Δ::kanMX	PA1 t600 isolate
GOB1407	ace2Δ::kanMX/ace2Δ::kanMX	PA2 t600 isolate
GOB1409	ace2Δ::kanMX/ace2Δ::kanMX	PA3 t600 isolate
GOB2350	ace2Δ::kanMX/ace2Δ::kanMX	PA4 t600 isolate
GOB1413	ace2Δ::kanMX/ace2Δ::kanMX	PA5 t600 isolate
GOB2149	ace2Δ::kanMX/ace2Δ::kanMX	PA1 t1000 isolate
GOB2150	ace2Δ::kanMX/ace2Δ::kanMX	PA2 t1000 isolate
GOB2151	ace2Δ::kanMX/ace2Δ::kanMX	PA3 t1000 isolate
GOB2152	ace2Δ::kanMX/ace2Δ::kanMX	PA4 t1000 isolate
GOB2153	ace2Δ::kanMX/ace2Δ::kanMX	PA5 t1000 isolate
VCDH212-7I	ace2Δ::kanMX/ace2Δ::kanMX hoΔ::hphNT1/hoΔ::hphNT1 MATa/MATα	2N cluster, grande
VCDH213-1F	ace2Δ::kanMX/ace2Δ::kanMX/ace2Δ::kanMX/ace2Δ::kanMX hoΔ::hphNT1/hoΔ::hphNT1/hoΔ::hphNT1/hoΔ::hphNT1 MATa/MATa/MATα/MATα	4N cluster, grande
KT4-A3	ace2Δ::kanMX/ace2Δ::kanMX hoΔ::hphNT1/hoΔ::hphNT1 MATa/MATα	2N cluster, petite mutant 1
KT4-A4	ace2Δ::kanMX/ace2Δ::kanMX hoΔ::hphNT1/hoΔ::hphNT1 MATa/MATα	2N cluster, petite mutant 2
KT4-A5	ace2Δ::kanMX/ace2Δ::kanMX hoΔ::hphNT1/hoΔ::hphNT1 MATa/MATα	2N cluster, petite mutant 3
KT4-A6	ace2Δ::kanMX/ace2Δ::kanMX hoΔ::hphNT1/hoΔ::hphNT1 MATa/MATα	2N cluster, petite mutant 4
KT4-A8	ace2Δ::kanMX/ace2Δ::kanMX/ace2Δ::kanMX/ace2Δ::kanMX hoΔ::hphNT1/hoΔ::hphNT1/hoΔ::hphNT1/hoΔ::hphNT1 MATa/MATa/MATα/MATα	4N cluster, petite mutant 1
KT4-A9	ace2Δ::kanMX/ace2Δ::kanMX/ace2Δ::kanMX/ace2Δ::kanMX hoΔ::hphNT1/hoΔ::hphNT1/hoΔ::hphNT1/hoΔ::hphNT1 MATa/MATa/MATα/MATα	4N cluster, petite mutant 2
KT4-C1	ace2Δ::kanMX/ace2Δ::kanMX/ace2Δ::kanMX/ace2Δ::kanMX hoΔ::hphNT1/hoΔ::hphNT1/hoΔ::hphNT1/hoΔ::hphNT1 MATa/MATa/MATα/MATα	4N cluster, petite mutant 3
KT4-C2	ace2Δ::kanMX/ace2Δ::kanMX/ace2Δ::kanMX/ace2Δ::kanMX hoΔ::hphNT1/hoΔ::hphNT1/hoΔ::hphNT1/hoΔ::hphNT1 MATa/MATa/MATα/MATα	4N cluster, petite mutant 4
SD1	ace2Δ::kanMX/ace2Δ::kanMX	PA1 t600 isolate, Donut 1
SD2	ace2Δ::kanMX/ace2Δ::kanMX	PA1 t600 isolate, Spread 1
SD3	ace2Δ::kanMX/ace2Δ::kanMX	PA1 t600 isolate, Donut 2
SD4	ace2Δ::kanMX/ace2Δ::kanMX	PA1 t600 isolate, Spread 2
SD5	ace2Δ::kanMX/ace2Δ::kanMX	PA1 t1000 isolate, Donut 1
SD6	ace2Δ::kanMX/ace2Δ::kanMX	PA1 t1000 isolate, Spread 1
SD7	ace2Δ::kanMX/ace2Δ::kanMX	PA1 t1000 isolate, Donut 2
SD8	ace2Δ::kanMX/ace2Δ::kanMX	PA1 t1000 isolate, Spread 2
SD9	ace2Δ::kanMX/ace2Δ::kanMX	PA1 t1000 isolate, Donut 3
SD10	ace2Δ::kanMX/ace2Δ::kanMX	PA1 t1000 isolate, Spread 3
SD11	ace2Δ::kanMX/ace2Δ::kanMX	PA2 t600 isolate, Donut 1
SD12	ace2Δ::kanMX/ace2Δ::kanMX	PA2 t600 isolate, Spread 1
SD13	ace2Δ::kanMX/ace2Δ::kanMX	PA2 t600 isolate, Donut 2
SD14	ace2Δ::kanMX/ace2Δ::kanMX	PA2 t600 isolate, Spread 2
SD15	ace2Δ::kanMX/ace2Δ::kanMX	PA2 t600 isolate, Donut 3
SD16	ace2Δ::kanMX/ace2Δ::kanMX	PA2 t600 isolate, Spread 3
SD17	ace2Δ::kanMX/ace2Δ::kanMX	PA2 t1000 isolate, Donut 1
SD18	ace2Δ::kanMX/ace2Δ::kanMX	PA2 t1000 isolate, Spread 1
SD19	ace2Δ::kanMX/ace2Δ::kanMX	PA2 t1000 isolate, Donut 2
SD20	ace2Δ::kanMX/ace2Δ::kanMX	PA2 t1000 isolate, Spread 2
SD21	ace2Δ::kanMX/ace2Δ::kanMX	PA2 t1000 isolate, Donut 3
SD22	ace2Δ::kanMX/ace2Δ::kanMX	PA2 t1000 isolate, Spread 3
SD23	ace2Δ::kanMX/ace2Δ::kanMX	PA3 t1000 isolate, Donut 1
SD24	ace2Δ::kanMX/ace2Δ::kanMX	PA3 t1000 isolate, Spread 1
SD25	ace2Δ::kanMX/ace2Δ::kanMX	PA3 t1000 isolate, Donut 2
SD26	ace2Δ::kanMX/ace2Δ::kanMX	PA3 t1000 isolate, Spread 2
SD27	ace2Δ::kanMX/ace2Δ::kanMX	PA3 t1000 isolate, Donut 3
SD28	ace2Δ::kanMX/ace2Δ::kanMX	PA3 t1000 isolate, Spread 3
SD29	ace2Δ::kanMX/ace2Δ::kanMX	PA4 t600 isolate, Donut 1
SD30	ace2Δ::kanMX/ace2Δ::kanMX	PA4 t600 isolate, Spread 1
SD31	ace2Δ::kanMX/ace2Δ::kanMX	PA4 t600 isolate, Donut 2
SD32	ace2Δ::kanMX/ace2Δ::kanMX	PA4 t600 isolate, Spread 2
SD33	ace2Δ::kanMX/ace2Δ::kanMX	PA4 t600 isolate, Donut 3
SD34	ace2Δ::kanMX/ace2Δ::kanMX	PA4 t600 isolate, Spread 3
SD35	ace2Δ::kanMX/ace2Δ::kanMX	PA4 t1000 isolate, Donut 1
SD36	ace2Δ::kanMX/ace2Δ::kanMX	PA4 t1000 isolate, Spread 1
SD37	ace2Δ::kanMX/ace2Δ::kanMX	PA4 t1000 isolate, Donut 2
SD38	ace2Δ::kanMX/ace2Δ::kanMX	PA4 t1000 isolate, Spread 2
SD39	ace2Δ::kanMX/ace2Δ::kanMX	PA4 t1000 isolate, Donut 3
SD40	ace2Δ::kanMX/ace2Δ::kanMX	PA4 t1000 isolate, Spread 3
SD41	ace2Δ::kanMX/ace2Δ::kanMX	PA5 t600 isolate, Donut 1
SD42	ace2Δ::kanMX/ace2Δ::kanMX	PA5 t600 isolate, Spread 1
SD43	ace2Δ::kanMX/ace2Δ::kanMX	PA5 t600 isolate, Donut 2
SD44	ace2Δ::kanMX/ace2Δ::kanMX	PA5 t600 isolate, Spread 2
SD45	ace2Δ::kanMX/ace2Δ::kanMX	PA5 t600 isolate, Donut 3
SD46	ace2Δ::kanMX/ace2Δ::kanMX	PA5 t600 isolate, Spread 3
SD47	ace2Δ::kanMX/ace2Δ::kanMX	PA5 t1000 isolate, Donut 1
SD48	ace2Δ::kanMX/ace2Δ::kanMX	PA5 t1000 isolate, Spread 1
SD49	ace2Δ::kanMX/ace2Δ::kanMX	PA5 t1000 isolate, Donut 2
SD50	ace2Δ::kanMX/ace2Δ::kanMX	PA5 t1000 isolate, Spread 2

### Sheet: Primers
Primer	Sequence	Purpose

### Sheet: Plasmids
Plasmid	Components	Purpose
pVC2	pFA6-CEN6/ARS-pGAL1-HO-tADH1-natNT2	Extended Data Fig. 5a
